# Lysine methylation shields an intracellular pathogen from ubiquitylation

**DOI:** 10.1101/2020.11.20.392290

**Authors:** Patrik Engström, Thomas P. Burke, Anthony T. Iavarone, Matthew D. Welch

**Affiliations:** Department of Molecular and Cell Biology, University of California, Berkeley, CA 94720, USA; QB3/Chemistry Mass Spectrometry Facility, University of California, Berkeley, CA 94720, USA

**Author notes:** Correspondence to (P.E.), (M.D.W).

## Abstract

Many intracellular pathogens avoid detection by their host cells. However, it remains unknown how they avoid being tagged by ubiquitin, an initial step leading to anti-microbial autophagy. Here, we show that the intracellular bacterial pathogen *Rickettsia parkeri* uses two protein-lysine methyltransferases (PKMTs) to modify outer membrane proteins (OMPs) and prevent their ubiquitylation. Mutants deficient in the PKMTs were avirulent in mice and failed to grow in macrophages due to ubiquitylation and autophagy. Analysis of the lysine*-*methylome revealed that PKMTs modify a subset of OMPs by methylation at the same sites that are recognized by host ubiquitin. These findings show that lysine methylation is an essential determinant of rickettsial pathogenesis that shields bacterial proteins from ubiquitylation to evade autophagic targeting.
