## Supplemental Table 1 for "Lysine methylation shields an intracellular pathogen from ubiquitylation": Supplementary Table 1.xlsx

### Sheet: Sheet1
pMW1650 transposon insertion mutants of Rickettsia parkeri strain Portsmouth (GenBank accession no. NC_017044.1). Mutants were collected without regard of plaque size.
Name	Insertion site	Insertion site gene
TM1	1047186	intergenic
TM2	704207	MC1_04010
TM3	704207	MC1_04010
TM5	1076172	MC1_06260
TM6	343871	MC1_01895
TM8	829807	MC1_04750
TM9	1210505	ompA
TM10	972831	MC1_05645
TM11	107079	intergenic
TM13	982025	intergenic
TM16	1210505	ompA
TM17	604661	gpsA
TM18	827529?	intergenic
TM20	1210505	ompA
TM22	107079	intergenic
TM23	829807	MC1_04750
TM24	1002223	MC1_05820
TM26	103148	MC1_00615
TM27	107079	intergenic
TN30	562670	intergenic
TM32	?
TM33	472146	intergenic
TM34	824860	intergenic
TM35	829807	MC1_04750
TM36	107079	intergenic
TM38	472141	intergenic
TM42	930962	MC1_05330
TM43	999502	MC1_05795
TM44	1115893	intergenic
TM47	435154	hslU
TM48	250162	intergenic
TM50	1030973	MC1_06010
TM51	427362	MC1_02390
TM52	458506	MC1_02595
TM53	999509	MC1_05795
TM55	983728	intergenic
TM56	1158129	MC1_06730
TM64	472181	intergenic
TM65	306824	MC1_RS07340
TM66	306824	MC1_RS07340
TM67	997290	MC1_05785
TM68	174666?	intergenic
TM70	333830	intergenic
TM72	1137783	MC1_06660
TM73	1288034	intergenic
TM75	711313	intergenic
TM76	374616	intergenic
TM80	1082887	intergenic
TM81	174666	intergenic
TM82	1284463	MC1_07450
TM83	507048	MC1_02875
TM84	153655	intergenic
TM85	888663	rickA
TM86	1291801	MC1_07520
TM87	118254	intergenic
TM89	563798	MC1_03200
TM92	291909	MC1_01595
TM93	1029848	intergenic
TM94	191240	intergenic
TM95	174672	intergenic
TM97	1073701	intergenic
TM98	913803	MC1_05235
TM100	848299	intergenic
TM101	548689	MC1_03110
TM102	836910	MC1_04795
TM105	563798	MC1_03200
TM106	1071851	intergenic
TM107	453338	MC1_02560
TM113	134756	MC1_00785
TM115	326776	MC1_018000
TM116	1248656	MC1_07215
TM117	1248656	MC1_07215
TM119	1033768	MC1_06025
TM120	306825	MC1_RS07340
TM121	1047494	intergenic
TM124	403904	MC1_02255
TM125	543967	MC1_03090
TM126	563798	MC1_03200
TM127	765731	MC1_04335
TM132	518877	intergenic-PyrG
TM133	1033772	MC1_06025
TM134	1040923	MC1_06060
TM135	836910	MC1_04795
TM136	548693	MC1_03110
TM137	18037	intergenic
TM138	451094	MC1_02550
TM139	732360	intergenic
TM140	1029938?	intergenic
TM141	955840	intergenic
TM142	1212918	ompA
TM143	1033772	MC1_06025
TM145	1184227	intergenic
TM152	1212920	ompA
TM161	888659	rickA
TM172	650327	truB
TM173	549925	MC1_03115
TM174	1284467	MC1_07450
TM175	506840	intergenic
TM177 (rmlD::tn)	455753	MC1_02580
TM180	730456	intergenic
TM182	565881	MC1_RS07020
TM183	117939	intergenic
TM184	1213966	ompA
TM185	118250	intergenic
TM186	1280190	MC1_07415
TM187	342220	MC1_01885
TM188	1020694	intergenic
TM189	551943	MC1_03125
TM190	663616	MC1_03780 and MC1_03785
TM193	852704	MC1_04870
TM195	18463	intergenic
TM196	374619	intergenic
TM198	250524	intergenic
TM200	685807	MC1_03910
TM201	668038	MC1_03795
TM202	955838	intergenic
TM203	1284467	MC1_07450
Large1	718298	MC1_04045
Large2	66700	MC1_00435
Large3	548697	MC1_03110
Large4	1114386	MC1_06530
Large5	565310	intergenic
Smal1	356932	MC1_01945
Smal2	191113	MC1_RS07230
Smal4	356696	MC1_01945
Smal5	117941	intergenic
Smal6	549078	MC1_03110
NL	1284464	MC1_07450
C13	1033772	MC1_06025
C14	947599	intergenic
C18	126128	MC1_00710
C20	174657	intergenic
C21	662836	MC1_03780
C23	661588	MC1_03775
C24	1185493	intergenic
	: pUb positive
