## Supplemental Table 2 for "Lysine methylation shields an intracellular pathogen from ubiquitylation": Supplementary Table 2.xlsx

### Sheet: Surface_released R. p. proteins
Acquisition mode	Rickettsia parkeri protein	Protein ID	Peptide (k-methyl)	Site	CH3 state(s)
	Abundant OMP, surface or released proteins:
DIA	OmpB - Surface domain	WP_014411002.1	NAAATDFNVTGSLGGNLk	K297	di
DIA, DDA			AAGFVVSVDNGkVATIDGQVYAkDMVIQSANAVGQVNFR	K342	mono, di, tri
DIA, DDA			AAGFVVSVDNGkVATIDGQVYAkDMVIQSANAVGQVNFR	K353	di, tri
DIA, DDA			HIVDVGTDGTTAFk	K383	mono
DIA, DDA			TAASkVAITQNSNFGTTDFGNLAAQITVPDAMTLk	K388	tri
DIA, DDA			TAASkVAITQNSNFGTTDFGNLAAQITVPDAMTLk	K418	mono
DIA			IGTIGANNkTLGQFNIGSSkTALR	K623	mono,di,tri
DIA			IGTIGANNkTLGQFNIGSSKTALR	K634	mono,di,tri
DIA			IIFNPVVNNNTTLAAGTNLGSATNPLAEINFGSk	K709	mono
DIA			FNTVALDNGTTVk	K774	mono
DIA, DDA			GIPFNDAGNIMPLTIk	K896	mono
DIA			GIPFNDAGNIMPLTIkSTVGNk	K902	mono
DIA, DDA			FVDGILSNSTSMIGTTkANNGTVTYLGNAFVGNIGDSGTPVASVR	K1061	mono, di, tri
DIA, DDA			TNNAENVVTNDIANSPFGGAPGVGQNVTTFVNATNTAAYNNLLLAk	K1294	mono
DIA			NSANAANFVGAIVTDTSAAITNAQLDVAk	K1323	mono
DIA			GDEAVDNVAYGIWAkPFYTDTHQSkK	K1376	mono
DIA	Transmembrane domain		GDEAVDNVAYGIWAkPFYTDTHQSkK	K1386	mono
DIA			TTGVVIGLDTLANDNLMIGAAIGITkTDIkHQDYkk	K1422	di
DIA			TTGVVIGLDTLANDNLMIGAAIGITkTDIkHQDYkk	K1426	di
DIA			TTGVVIGLDTLANDNLMIGAAIGITkTDIkHQDYkk	K1431	di
DIA			TTGVVIGLDTLANDNLMIGAAIGITkTDIkHQDYkk	K1432	di
DIA, DDA			YFFDANGNMSk	K1485	mono
DIA			SDAkMEYGIGYDAQISSKYTAHQGTLK	K1626	tri
DIA			MEYGIGYDAQISSKYTAHQGTLk/SDAKMEYGIGYDAQISSKYTAHQGTLk	K1649	mono, tri
DIA	OmpA - Surface domain	AFC75420.1	FNTLLIDNAVTITDDVNLEGIQNVLINNk	K1441	di
DIA, DDA			TITLGANIDPDNDDEGIVILNSVTAGkK	K1524	mono,di
DIA			TITLGANIDPDNDDEGIVILNSVTAGkk	K1525	mono
DIA			DAVQLTQTGNIGGFLDFNAK	K1604	mono
DIA, DDA			TGGQALkLNFMK	K1649	mon,tri
DIA, DDA			VNGIAMLkVGAGNVTIAkGGNVK	K1659	tri
DIA, DDA			GGNVkIGEIQGTGTNTLTLPAHFNLTGSINK	K1664	tri
DIA, DDA			IGEIQGTGTNTLTLPAHFNLTGSINkTGGQALK	K1690	di,tri
DIA, DDA			GGNVkIGEIQGTGTNTLTLPAHFNLTGSINKTGGQALk	K1697	tri
DIA, DDA			SGGNILIk	K1839	mono
DIA, DDA			kSLELMGDAPNGSDAR	K1959	mono
DIA, DDA			MDkVQVGNK	K2016	mono
DIA	Transmembrane domain		ETGTTYQNLTVkGKNYNTFDGLLGAk	K2210	mono
DIA			ETGTTYQNLTVkGKNYNTFDGLLGAk/NYNTFDGLLGAk	K2224	mono
DIA			NkVSAIDARLQGMTAPLPTNSFk	K2251	di
DIA			NkVSAIDARLQGMTAPLPTNSFk	K2272	di
DIA	Sca2 - Surface domain	WP_045799487.1	WQEAALVPSFTQAQNDLGIk	K89	di
DIA			AEkDkkAVIELYISSINR	K172	di
DIA			AEkDkkAVIELYISSINR	K175	di,tri
DIA			AEkDkkAVIELYISSINR	K175	di
DIA			GQYIADSHIPTEK	K237	mono
DIA			NNPWYMSNQSIHNTETSSQISTGRDk	K407	di
DIA			QRYFFDSISTFkTQFNAK/YFFDSISTFk	K420	di
DIA			QRYFFDSISTFkTQFNAk	K426	di
DIA, DDA			LIEQEENIEQFkDLIk	K453	mono
DIA			LIEQEENIEQFkDLIk	K457	di
DIA			TLLNLFSISTPEIAEk	K828	di
DIA			FEELITANLPQHDFIAIVkEk	K1001	di
DIA			FEELITANLPQHDFIAIVkEk	K1003	di
DIA	Transmembrane domain		LLSSNDSkNDkSSDDk	K1427	di,tri
DIA			LLSSNDSkNDkSSDDk	K1430	mono,di
DIA			LLSSNDSkNDkSSDDk	K1435	di
DIA			LLSSNDSkNDkSSDDkk	K1436	mono
DIA	Cell surface antigen 4 (Sca4)	WP_014410726.1	DGNLDTSEFDPLANkEYTEEQK	K18	di
DIA			DGNLDTSEFDPLANKEYTEEQk	K25	di
DIA			RkEIEEEkEk	K118	di
DIA			RkEIEEEkEk	K124	di
DIA			RkEIEEEkEk	K126	mono, di, tri
DIA			DkTLSTFFGNPANR	K128	mono, di
DIA			EIDSNKQIDLIkEAATAILNNEK	K438	mono, tri
DIA			QIDLIkEAATAILNNEKSDIVEk	K444	tri
DIA, DDA			EAATAILNNEkSDIVEK	K455	di
DIA			QIDLIkEAATAILNNEKSDIVEk	K461	mono
DIA			QANIIALAENTVNNkNLKPDAK	K476	tri
DIA			MLEATVAIVLNSENLEPk	K525	mono
DIA			AATIDGIkDVVIkSNLYTEDk	K555	di
DIA			AATIDGIkDVVIkSNLYTEDk	K560	di,tri
DIA			AATIDGIkDVVIkSNLYTEDk	K568	di,tri
DIA			VNVSELSNAEK	K589	mono
DIA			VNDILFDPLSNTELk	K648	di
DIA			GVGETIATHSDTSLSLPNk	K714	di
DIA			GVGETIATHSDTSLSLPNkALIMASAEk	K723	di
DIA			GIAESQTNLPDRELMTk	K740	di
DIA			GLVDGIYEGKGGPEITk	K757	mono
DIA, DDA			IVQETSSILNNISKLAVEk	K863	di
DIA			kVDELVKAFGTKSSTEEQQSFIk	K890	tri
DIA			kVDELVKAFGTKSSTEEQQSFIk	K912	mono
DIA	BamA	WP_014410394.1	LkVGETYNNSK	K51	tri
DIA			EYFTLTYSIEEGEk	K265	di
DIA			LTNIDITPLNk	K287	di
DIA			AkDKYDVNVEVDEK	K408	mono
DIA			AKDkYDVNVEVDEK	K410	mono,tri
DIA			AKDKYDVNVEVDEk	K420	mono,tri
DIA			NGYLVSGTQEFAGVGGDNk	K597	di
DIA			kQYQTPNGFYNDkSLR	K710	tri
DIA			kQYQTPNGFYNDkSLR	K722	mono
DIA	OMP-porin (hypothetical protein MC1_00585)	WP_014410329.1	LEGFYLFENGYIk	K48	di
DIA			NVTDNRkkLGFYTEAAFAATIAK	K64	di
DIA			NVTDNRkkLGFYTEAAFAATIAK	K65	di
DIA			MkGFQAGVSYTPDTANTGGNR	K201	di
DIA			SLTAkEYYK	K349	mono
DIA			YKNTVDAVSLATEYk	K394	mono
	Non abundant OMP, surface or released proteins:
DIA	Cell surface antigen 1 (Sca1)	WP_014410262.1	AIEAEFSLNEkSSSTDVSIR	K1249	di
DIA			kPEDIkAYNAkAEKK	K946	mono
DIA			kPEDIkAYNAkAEKK	K951	mono
DIA			kPEDIkAYNAkAEKK	K956	mono
DIA			ESSLSVVSGCIKkATQLISLLDAK	K892	tri
DIA	LomR	WP_014411122.1	TNISYkLTLGTAAQIADGVkVELAYSWIDDGR	K165	di
DIA			TNISYkLTLGTAAQIADGVkVELAYSWIDDGR	K179	di
DIA			NRTNISYkLTLGTAAQIADGVk	K165	di
DIA			NRTNISYkLTLGTAAQIADGVk	K179	di
DIA			VELAYSWIDDGRTkSK	K193	tri
DIA			IDTGAAMFNEEk	K44	di
DIA	Peptidoglycan-associated lipoprotein precursor (Pal)	WP_014411063.1	LNTISYGk	K130	mono
DIA			VTVEGHCDERGTk	K95	mono
DIA			RAPQFDGNMNQSEETSLMk	K41	di
DIA	Outer membrane assembly protein (AsmA)	WP_014410591.1	NNSPWSNNPINLGFLNEIEGQLSANIDk	K539	di
DIA			DLkSGEKKPENIIK	K778	tri
DIA	Membrane protein insertase (YidC)	WP_014410310.1	QYDIkLFDR	K229	mono
DIA			LLMFTLANk	K382	di
DIA	Outer membrane lipoprotein-sorting protein (LolA)	WP_012720105.1	SENTFNFLLEDNEHFDk	K118	do
DIA	Outer membrane assembly lipoYfiO family protein (BamD)	WP_004996549.1	LHPANVDIAYAYYLk	K113	tri
DIA	RickA	AFC75090.1	NVFVNNSEQVLAk	K238	di
DIA	TolC (no methylation)
DIA	OmpW (no methylation)
DIA	17 kDa surface antigen (no methylation)

### Sheet: Translation_chaperone (R. p.)
Acquisition mode	Rickettsia parkeri protein	Protein ID	Peptide (k-methyl)	Site	CH3 state(s)
DDA/DIA	Elongation factor Tu (EF-Tu;TufA)	WP_004997779.1	TVGAGVVTkINN/FSIREGGRTVGAGVVTkINN	K391	di
DIA			TGGAQATAYDQIDAAPEEkER	K57	di
DIA			ERGITISTAHVEYETk	K73	di
DIA	Elongation factor G	WP_014410374.1	MSkINkLEHIRNIGICAHIDAGk	K3	di
DIA			MSkINkLEHIRNIGICAHIDAGk	K6	mono,di
DIA			MSkINkLEHIRNIGICAHIDAGk	K23	di
DIA			QADkYNVPRMCFVNkMDR	K125	mono
DIA			QADkYNVPRMCFVNkMDR/YNVPRMCFVNkMDR	K136	mono
DIA			EASAGDIVALAGLk	K318	mono
DIA			MEFPEPVIELAVEPkSTADQEK	K416	mono
DIA			DLkDEDKNk	K523	mono
DIA			DEDkNkIFVFESk	K527	di
DIA			DEDkNkIFVFESk/DLkDEDKNk	K529	mono,di
DIA			DEDkNkIFVFESk	K536	di
DDA/DIA	DnaK	WP_14608878.1	KELIEAKNAADSLVYSTEk	K542	tri
DDA			DNkLLGQFNLEGIPLAPR	K446	mono
DIA			GAVEEALATLk/ LSSDDKGAVEEALATLk	K567	di
DIA			LSSDDkGAVEEALATLK	K556	di
DIA			AQSESQPAAESATNDEkIVDADFQDVEKK	K167	mono
DIA			TESLTAASMKIGEAMYk/IGEAMYkAQSESQPAAESATNDEKIVDADFQDVEKk	K598	mono,di
DIA			IGEAMYkAQSESQPAAESATNDEKIVDADFQDVEKk	K627	di
DIA			AVLESENTALIkEKTESLTAASMkIGEAMYK	K581	di
DIA			AVLESENTALIkEKTESLTAASMkIGEAMYK	K591	di
DIA			TTPSIIAFANGEk	K47	di
DIA			EQkVTIQASGGLSDAEIEQMVk	K492	di
DIA			EQkVTIQASGGLSDAEIEQMVk	K511	di
DIA	GroL	WP_012151120.1	LVAAGYNPMDLk	K117	di
DIA			RGMDLAVNAVVEEIkkSSK	K132	mono
DIA			GELITEDLGMkLENVSIk	K308	di,tri
DIA			GELITEDLGMkLENVSIk	K315	di
DIA			RGMDLAVNAVVEEIkkSSK	K133	mono
DIA			INSQEEIAQVGTISSNGDkEIGEK	K161	mono
DIA			GYLSPYFVTNSEk	K210	di
DIA			MVAELENPFILLFEkk	K226	di
DIA	Heat shock protein 90 (HtpG)	WP_004997178.1	QIIIRDNGIGMNk	K86	tri
DIA			FWANFGGALKEGLCEATTNHEk	K387	tri
DIA			DDLIENLGTIARSGTANFLk	K106	di
DIA			YLSQSNSELVAGDSNFk	K63	mono
DIA			SLSYAIDDPWITMHNk	K259	mono
DIA			SGTANFLKSLSGDSk	K113	mono
DIA			VHIWESDGLGEYTVSDSDk	K166	di
DIA	Trigger factor	WP_014411136.1	DVEEQLEkLAALTk	K143	di
DIA			DVEEQLEkLAALTk	K149	di
DIA			IkDGDQVTIDAIGYIkEk	K160	di
DIA			IkDGDQVTIDAIGYIkEk	K174	di
DIA			IkDGDQVTIDAIGYIkEk	K176	di
DIA			LLDFDVPESLLEQEkNILk	K310	di
DIA			LLDFDVPESLLEQEkNILk	K314	di
DIA			ISTPLSEIDDDIQk	K30	mono,di
DIA	RpsA (30S ribosomal protein S1)	WP_012719758.1	DPTSIMNIk	K164	di
DIA			DGLEGLVHSSEISWLkSNQNPR	K326	tri
DIA/DDA			MLETVDTSHIkEK	K37	mono, tri
DIA			TLTIGQEVDFVVLEVDTEkHR	K352	di
DIA	isoleucyl-tRNA synthetase	WP_014410923.1	NDVCYIIAAYSVSk	K278	di
DIA			NSYkTMDkNFMESVLWAFkELYNk	K154	di
DIA			NSYkTMDkNFMESVLWAFkELYNk	K158	di
DIA			NSYkTMDkNFMESVLWAFkELYNk	K169	di
DIA			NSYkTMDkNFMESVLWAFkELYNk	K174	di
DIA			ADkAVTVSFVLSHPVATTTGSFkEYR	K211	di
DIA			ADkAVTVSFVLSHPVATTTGSFkEYR	K231	di
DIA			LAIANFGIEk	K120	di
DIA			FNAHCRASVMkYANDWEEYVTR	K131	di
DIA			AVIYRDDLENYASk	K928	di
DIA			IIDNYGDFIk	K1059	di
DIA	Acylamino acid-releasing enzyme	WP_014410685.1	AEAITHDKGRGIWSYAkAYNNK	K98	di
DIA			YYkYDRANK	K353	tri
DIA			SRDGLDLVSYITFPNDVk	K397	di
DIA			DFLNAGNLEYAGk	K466	di
DIA	Translation initiation factor IF-2	WP_014410830.1	MTDNQEIkPKKLTLGNSK	K8	mono
DIA			ERNSLDQTVIDANk	K74	tri
DIA			DNVVIHEGKLKTLkR	K788	tri
DIA			TLVEVRkSSTGSATTLSLNkER	K47	mono
DIA			TLVEVRkSSTGSATTLSLNkER	K60	mono
DIA	50S ribosomal protein L25/general stress protein Ctc	WP_012736701.1	SSkIELPKGCSFVTK	K162	mono
DIA			MEVPVVYEGk	K113	mono,tri
DIA	Aspartyl/glutamyl-tRNA amidotransferase subunit A (GatA)	WP_014410387.1	STGFGEEVkRRIMIGTYVLSSSGMDAYYLk	K362	di
DIA			STGFGEEVkRRIMIGTYVLSSSGMDAYYLk	k383	di
DIA			NkDFTSTELIGAHIk	K19	di
DIA			NkDFTSTELIGAHIk	K32	di
DIA			QPASFTGLVGFkPTYGR	K196	mono

### Sheet: Metabolic (R. p.)
Acquisition mode	Rickettsia parkeri protein	Protein ID	Peptide (k-methyl)	Site	CH3 state(s)
DIA	PepA (Aminpeptidase A)	WP_014410380.1	FTSQTFASLVASGAFLASYRFDkYR	K142	di
DIA			LEPLGVDVDVIGEREMk	K225	di
DIA			EAEkFAVESIEIFTDNSTETAK	K152	tri
DIA			RFIkDGVDWAHLDIAGVANSNk	K457	mono
DIA			RFIkDGVDWAHLDIAGVANSNk	K475	mono
DIA			EMKNLGMGALLGVGQGSQNESk	K225	mono
DIA			EMKNLGMGALLGVGQGSQNESk	K244	mono
DIA	Parvulin-like peptidyl-prolyl isomerase	WP_014410875.1	IMLPKADSkAGS	K279	tri
DIA			LAEELSLDk	K178	mono,di
DIA			MFDDEYNkYVGNLK	K130	mono
DIA			KYIADLEAKANLKIMLPk/IMLPkADSK	K275	mono
DIA			DKVVATYkGGEVk	K30	mono
DIA			DKVVATYkGGEVk	K35	mono
DIA	Polyadenylase	WP_014410723.1	IDISDDGTVSVYASDRDkLK	K605	mono
DIA			TkLEMQALYPASLk	K230	di
DIA			TkLEMQALYPASLk	K242	mono,di
DIA			EVGHGKLAWRAINPILPNk	K419	di
DIA			EGkNFAVLSDILSDEDYFGDMDFK	K474	mono
DIA			SSNNTKPkTNVNNTK	K705	mono
DIA			EMAYAAGkIPGGFFKHEGK	K72	mono
DIA	2-oxoglutarate dehydrogenase E1 component (OdhA)	WP_014410411.1	AkLDKEYEQAKSYK	K506	di
DIA			AKQDILGDTkRSK	K340	mono,di
DIA			TQEFIWCQEEPk	K870	di
DIA			NkLTPGNIYANELVkSGVIDNNYFAk	K474	di
DIA			NkLTPGNIYANELVkSGVIDNNYFAk	K487	di
DIA			NkLTPGNIYANELVkSGVIDNNYFAk	K498	di
DIA			HSVLHNQIDGTTYIPLNNLSk	K641	di
DIA	Aconitate hydratase (AcnA)	WP_014411092.1	WGQQAFNNFk	K168	mono
DIA			RPQDRVNLNDVASNFk	K387	tri
DIA	F0F1 ATP synthase subunit beta	WP_014411093.1	GGkIGLFGGAGVGkTVLIMELINNVAK	K148	di
DIA			GGkIGLFGGAGVGkTVLIMELINNVAK	K159	di
DIA	Bifunctional malic enzyme oxidoreductase/phosphotransacetylase (MaeB)	WP_014410613.1	GVVYKGRLEGMNkWK	K238	mono
DIA			AYSGRkMVFGkEYIIPVPFDPR	K273	di
DIA			AYSGRkMVFGkEYIIPVPFDPR	K278	di
DIA	NAD-specific glutamate dehydrogenase (GldH)	WP_014411050.1	kFEIFLQKLE	K1583	mono
DIA			AMSGEVLTRPELCILLSYSk	K1259	di
DIA			LALSNILPPIENLGFKAIDEQTFAIk	K586	di
DIA			LQDLSkNIIDNYK	K203	di
DIA			AkTENNLEIGDKANDNLR	K1082	tri
DIA			LFNLkGSNWSDYDSK	K1010	di
DIA			LFNLKGSNWSDYDSk	K1020	di
DIA			GLLDITDNIIDGk	K867	mono
DIA			AGFALSGYNADk	K355	di

### Sheet: Hypothetical R. p. proteins
Acquisition mode	Rickettsia parkeri protein	Protein ID	Peptide (k-methyl)	Site	CH3 state(s)
DIA	Hypothetical protein MC1_04555	WP_014410824.1	DEEIPITLDPSYIIGSTATERDIPk	K295	di
DIA			TVEkQQAKSNTFAAK	K918	mono,di
DIA			NTLFASANLENVk	K371	di
DIA			TkQEELETLkQNLDNPGIATNLLNAFWNSAETIAR	K192	di
DIA			TkQEELETLkQNLDNPGIATNLLNAFWNSAETIAR	K200	di
DIA			SkEREENLNNVNNNIDK	K870	tri
DIA			EENLNNVNNNIDk	K885	mono,tri
DIA			DIPkEYIKLTSVEFDLYLAEAAK	K295	mono
DIA			MHDTKGEAkGNLDHQDK	K698	mono
DIA			MHDTKGEAKGNLDHQDk	K706	tri
DIA			QAQNNLNQATPk	K905	mono
DIA			TSVNVNEHAKLQDKIHAREk	K730	mno
DIA			INDAIkMHDTKGEAKGNLDHQDk	K689	tri
DIA			INDAIkMHDTKGEAKGNLDHQDk	K698	tri
DIA			NAYFSDAEFENILSLkEADLREAIMQR	K541	di
DIA			EIVIDEATk	K167	mono
DIA	Hypothetical protein MC1_01050	WP_014410383.1	LNSkDTIYYK	K618	di
DIA			KETIkEQQWSk	K599	mono
DIA			KETIkEQQWSk	K505	tri
DIA			SFKLNSkDTIYYK	K618	mono
DIA			NIMLSTNIQNFDDLRkHYkSSIk	K410	di
DIA			NIMLSTNIQNFDDLRkHYkSSIk	K413	di
DIA			NIMLSTNIQNFDDLRkHYkSSIk	K417	di
DIA			DTIYYKVGIFCEkR	K631	mono
DIA			NFSSMIQSTAkMFTHPGVGYSAAIKAGNFSFSIDKYSESLNQMISQFDEK	K334	di
DIA			EVEVKTDkVEVQISDPAkSMR	K522	tri
DIA			EVEVKTDkVEVQISDPAkSMR	K532	tri
DIA			SkFFDNAVTLTEFSGLSGETR	K248	di
DIA			STGEkLASLIVDFTKQATTK	K544	mono
DIA	Hypothetical protein MC1_03545	WP_014410702.1	VNQLSQVEFk	K230	di
DIA			YEKFIMQGDk	K206	mono
DIA			NVDRRLDTLNk	K44	mono
DIA			MAEIITNIDDTIkk	K13	di
DIA			MAEIITNIDDTIkk	K14	di
DIA			FIMQGDkNQK	K206	tri
DIA			NNKISkQLEQIIILTNSSGIK	K255	mono
DIA	Hypothetical protein MC1_03670	WP_014410718.1	DVFSPSQDFk	K603	di
DIA			SNLLANILSEkISQKLFDkGDNR	K809	di
DIA			SNLLANILSEkISQkLFDkGDNR	K813	di
DIA			SNLLANILSEkISQkLFDkGDNR	K817	di
DIA			LkDVFSPSQDFKGk	K593	di
DIA			LkDVFSPSQDFKGk	K605	di
DIA			LTSIMPILLDQSESLkk	K469	di
DIA			LTSIMPILLDQSESLkk	K470	di
DIA			GDYMSLTGNIISALNDPSFk	K405	di
DIA	Hypothetical protein MC1_06745 (putative methyltransferase)	WP_014411082.1	MVIHQATHTPSMWVTNLk	K478	di
DIA			DRIAQSRLLLEFVKDSLENSk	K227	mono
DIA			HEPIGVNFFEk	K489	mono
DIA			MSPKVTNSSSTPNGHDkMAK	K17	mono
DIA			DSLENSKTPYAEALkTEAGLLAKQTDHYLR	K235	di

### Sheet: Other R. p. proteins
Acquisition mode	Rickettsia parkeri protein	Protein ID	Peptide (k-methyl)	Site	CH3 state(s)
DIA	SecA	WP_014410874.1	VTRLDLDDEIYGSkk	K434	di
DIA			VTRLDLDDEIYGSkk	K435	di
DIA			EkYDAILkLIRDCYDR	K421	di
DIA			EkYDAILkLIRDCYDR	K427	di
DIA			ELFIQTVYHFHIDLk	K821	di
DIA	DNA-directed RNA polymerase subunit beta' (RpoB)	WP_014410378.1	ISTLLDMTMRDVEk	K136	di
DIA			GELLTEEELQk	K166	di
DIA			LMVGELLPSNPNIEFk	K588	di
DIA			EFEQQYSNGLITYGEk	K676	di
DIA			IVMSRNCELLLLDNNGNEk/NCELLLLDNNGNEk	K986	tri
DIA			GKHVVVNEGDFVkk	K1197	mono
DIA			GKHVVVNEGDFVkk	K1198	tri
DIA	DNA-directed RNA polymerase subunit beta	WP_014410377.1	GSWLDLEFDAk	K206	di
DIA			AIGMSTEEIIk	K237	di
DIA			IGEMITADMLNVINDLkIkNVNVLVINPQSGPYIR	K347	di
DIA			IGEMITADMLNVINDLkIkNVNVLVINPQSGPYIR	K349	di
DIA			MSAGDVDTVMPHDLVNSk	K513	di
DIA			VKDGCVTDEVVYLSAIEEGkYKIGQANSK	K633	tri
DIA			RGVEkDQRAIAIEk	K958	tri
DIA			RGVEkDQRAIAIEk	K967	tri
DIA			KEALDkR	K1058	tri
DIA	DNA-directed RNA polymerase subunit alpha (RpoA)	WP_014273682.1	ATGPCVVTAGMIETGHDVEILNPDHVICDLAk	K140	di
DIA	SurA N-terminal domain-containing protein	WP_004997756.1	KKMIMALNNVESLTPAQDk	K60	tri
DIA			DVEISMQVFTSkDGGNk	K172	di
DIA			DVEISMQVFTSkDGGNk	K177	di
