## Supplemental Table 3 for "Lysine methylation shields an intracellular pathogen from ubiquitylation": Supplementary Table 3.xlsx

### Sheet: Sheet1
Rickettsia parkeri protein	Protein ID	% lysine methylation (of total)
OmpB	WP_014411002.1	27.6087
Sca2	WP_045799487.1	15.4599
DnaK	WP_14608878.1	9.28059
aminopeptidase A (PEP)	WP_014410380.1	6.2515
OmpA	AFC75420.1	6.07674
Sca4	WP_014410726.1	4.41802
Elongation factor G	WP_014410374.1	3.37475
OMP-Porin (MC1_RS00535)	WP_014410329.1	3.08315
Parvulin	WP_014410875.1	2.93119
Hypothetical protein MC1_04555	WP_014410824.1	2.88855
RpsA	WP_012719758.1	2.5175
polyadenylase	WP_014410723.1	2.00131
GroL	WP_012151120.1	1.80963
HSP90	WP_004997178.1	1.50463
Hypothetical protein MC1_01050	WP_014410383.1	1.42952
OdhA	WP_014410411.1	1.36857
F0F1	WP_014411093.1	1.27889
SecA	WP_014410874.1	1.25153
Trigger factor	WP_014411136.1	0.863976
Hypothetical protein MC1_03545	WP_014410702.1	0.7113
RplY	WP_012736701.1	0.710682
BamA	WP_014410394.1	0.699568
GatA	WP_014410387.1	0.684072
AcnA	WP_014411092.1	0.510147
Acylamino acid-releasing enzyme	WP_014410685.1	0.281275
GldH	WP_014411050.1	0.2807
MaeB	WP_014410613.1	0.270759
IF-2	WP_014410830.1	0.233667
RpoB	WP_014410378.1	0.0995495
Hypothetical protein MC1_06745	WP_014411082.1	0.0531038
EF-Tu	WP_004997779.1	0.0148596
RpoA	WP_014410874.1	0.0120089
