## Supplemental Table 4 for "Lysine methylation shields an intracellular pathogen from ubiquitylation": Supplementary Table 4.xlsx

### Sheet: Exp. 1 R. p.
					Abundance values:
Peptide	[GlyGLy position] within peptide	Lysine in protein	Protein ID	Protein name	WT			pkmt1::tn			pkmt2::tn			Mean ratio mutant/WT
					Run 1	Run 2	Run 3	Run 1	Run 2	Run 3	Run 1	Run 2	Run 3	pkmt1::tn	pkmt2::tn
VKDGCVTDEVVYLSAIEEGK	[2] GlyGly	K612	WP_014410377.1	DNA-directed RNA polymerase subunit beta [Rickettsia parkeri str. Portsmouth]	1066.32	309.562	362.492	317.203	218.079	189.583	690.517	794.274	638.205	0.416979	1.22125
YRRNQLNAEGK	[11] GlyGly	K560	WP_014410378.1	DNA-directed RNA polymerase subunit beta' [Rickettsia parkeri str. Portsmouth]	11673.7	7067.11	7068.84	3905.89	3725.38	3678.46	3227.57	3077.31	2985.2	0.438198	0.359947
IGTIGANNKTLGQFNIGSSK	[9] GlyGly	K623	WP_014411002.1	outer membrane protein OmpB [Rickettsia parkeri str. Portsmouth]	670.296	489.815	436.774	4586.64	3322.47	4302.74	427.352	237.81	319.094	7.64729	0.61636
IGTIGANNKTLGQFNIGSSK	[20] GlyGly	K634	WP_014411002.1	outer membrane protein OmpB [Rickettsia parkeri str. Portsmouth]	670.296	489.815	436.774	4586.64	3322.47	4302.74	427.352	237.81	319.094	7.64729	0.61636
CIPIGTTLHNVEMKVGK	[14] GlyGly	K147	WP_004997791.1	50S ribosomal protein L2 [Rickettsia parkeri str. Portsmouth]	1120.59	662.739	868.471	750.359	746.487	837.059	430.315	478.082	432.236	0.880122	0.505556
VIQAHASKN	[8] GlyGly	K168	WP_004996634.1	50S ribosomal protein L10 [Rickettsia parkeri str. Portsmouth]	2207.09	995.49	1117.07	2101.93	1966.65	2005.86	2418.63	2032.7	2386.34	1.40623	1.58292
TQKMEVPVVYEGKER	[13] GlyGly	K113	WP_012736701.1	50S ribosomal protein L25/general stress protein Ctc [Rickettsia parkeri str. Portsmouth]	87751.6	26313.4	31771.2	11228.1	11025.7	8373.98	15250.1	14910.5	22609	0.210015	0.361842
GGNFTKLAEELSLDK	[6] GlyGly	K170	WP_014410875.1	Parvulin-like peptidyl-prolyl isomerase [Rickettsia parkeri str. Portsmouth]	5348.46	3040.26	3415.41	2762.85	1672.93	2018.65	2171.1	2018.97	1797.82	0.546794	0.507271

### Sheet: Exp. 2 R. p. 
					Abundance values:
Peptide	[GlyGLy positions] within peptide	Lysines in protein	Protein ID	Protein name	WT			pkmt1::tn			pkmt2::tn			Mean ratio mutant/WT
					Run 1	Run 2	Run 3	Run 1	Run 2	Run 3	Run 1	Run 2	Run 3	pkmt1::tn	pkmt2::tn
NSYEKNFLQLNIKDSER	[5] GlyGly	K45	WP_014410377.1	DNA-directed RNA polymerase subunit beta [Rickettsia parkeri str. Portsmouth]	8884.55	7376.5	6698.17	12242.4	11598.1	13823.4	5501.64	5631.16	8593.43	1.64047	0.859186
NSYEKNFLQLNIKDSER	[13] GlyGly	K53	WP_014410377.1	DNA-directed RNA polymerase subunit beta [Rickettsia parkeri str. Portsmouth]	3059.36	1683.18	0	2737.1	1583.61	234.539	1012.19	693.16	89.2557	0.960507	0.378406
KIVMSRNCELLLLDNNGNEK	[20] GlyGly	K986	WP_014410378.1	DNA-directed RNA polymerase subunit beta' [Rickettsia parkeri]	3349.84	2404.62	8833.96	1144.91	990.978	2954.25	997.818	1101.59	2517.9	0.348917	0.316505
IGTIGANNKTLGQFNIGSSK	[9] GlyGly	K623	WP_014411002.1	outer membrane protein OmpB [Rickettsia parkeri str. Portsmouth]	0.113526	0.195709	1.84302	7555.7	4994.48	9903.57	5.03475	0.287611	0	10432.7	2.47293
TAKTSYNLGLSASIRSDAKMEYGIGYDAQISSK	[3] GlyGly|[19] GlyGly|[33] GlyGly	K1611, K1627, K1640	WP_014411002.1	outer membrane protein OmpB [Rickettsia parkeri str. Portsmouth]	385.65	2776.65	0	3799.28	4348.71	10.0617	3941.87	4265.87	0	2.57979	2.5955
IGEYFTANGYPAVNVYPDIMK	[21] GlyGly	K329	WP_014410394.1	outer membrane assembly protein BamA [Rickettsia parkeri str. Portsmouth]	122238	63331.7	80267	48055.4	90390.7	55399.4	169464	203276	81100.8	0.729191	1.70722
AKDKYDVNVEVDEK	[14] GlyGly	K420	WP_014410394.1	outer membrane assembly protein BamA [Rickettsia parkeri str. Portsmouth]	879.13	777.079	264.872	884.077	972.305	964.65	355.252	463.002	161.624	1.46846	0.510066
AYMPKVDLSEVEVTNSK	[17] GlyGly	K436	WP_014410824.1	hypothetical protein MC1_04555 [Rickettsia parkeri str. Portsmouth]	11262.1	9956.42	10449.2	4986.2	4358.82	5345.75	795.46	835.113	490.19	0.463902	0.066969
KTSVNVNEHAKLQDK	[1] GlyGly	K710	WP_014410824.1	hypothetical protein MC1_04555 [Rickettsia parkeri str. Portsmouth]	1307.8	1635.47	3626.75	803.851	714.352	733.242	1914.37	2016.51	4647.17	0.342685	1.30564
DGKKTSVNVNEHAKLQDK	[14] GlyGly|[18] GlyGly	K720, K724	WP_014410824.1	hypothetical protein MC1_04555 [Rickettsia parkeri str. Portsmouth]	22242.1	20823.2	11908.6	17593.7	15139.6	11323.2	7060.9	6817.34	1481	0.80141	0.279392
SNQLFESSLGGK	[12] GlyGly	K1725	WP_155813482.1	surface cell antigen 2_ partial [Rickettsia parkeri]	21813.6	16828.1	67300.2	9015.07	9062.47	23448.3	14582.9	15844.4	41057.5	0.391968	0.674754
RLNFFTPKMK	[8] GlyGly	K210	WP_014410329.1	Porin [Rickettsia parkeri]	1707.07	1115.47	458.442	15810.7	19727.6	8364.89	4613.86	4842.03	1252.62	13.3811	3.26381
LDKTLENEEALMGYTKK	[3] GlyGly|[16] GlyGly	K122, K135	WP_004996764.1	30S ribosomal protein S2 [Rickettsia parkeri str. Portsmouth]	506202	493317	734320	682120	655835	1.06177e+06	485099	560721	984822	1.38405	1.17118
LYCSLFADAALQGLEESMK	[19] GlyGly	K234	WP_004996764.1	30S ribosomal protein S2 [Rickettsia parkeri str. Portsmouth]	2952.62	4640.25	3480.93	7434.57	13909.4	5782.39	10002.4	11963.6	4451.05	2.4496	2.38555
SAEIEREIQDPNGK	[14] GlyGly	K198	WP_014410602.1	hypothetical protein MC1_02785 [Rickettsia parkeri str. Portsmouth]	29876.1	10539.6	64932.1	10964.7	14902.4	41672.8	9980.99	9971.55	31494.8	0.641114	0.488357
THAACQKIQGNHAQRQAMADR	[7] GlyGly	K192	WP_014410383.1	hypothetical protein MC1_01050 [Rickettsia parkeri str. Portsmouth]	1089.33	500.863	2019.32	421.356	295.161	924.909	616.48	329.157	2185	0.454751	0.867331
RLGVSLWGDSK	[11] GlyGly	K24	WP_014410587.1	30S ribosomal protein S4 [Rickettsia parkeri str. Portsmouth]	1412.5	1184.13	932.942	1151.04	903.654	757.075	939.445	927.063	442.104	0.796634	0.654078
EKYDISESRVR	[2] GlyGly	K150	WP_014410461.1	outer membrane protein tolC precursor [Rickettsia parkeri str. Portsmouth]	7288.66	3505.83	5026.13	2194.82	1937.97	1996.15	980.398	8594.64	10251.2	0.387403	1.25319
VAAVKAPGFGDRRK	[5] GlyGly	K277	WP_012151120.1	chaperonin GroL [Rickettsia parkeri]	2165.62	2184.47	1278.52	603.83	340.817	151.44	187.138	167.873	59.53	0.194735	0.073649
KDRVEDALAATR	[1] GlyGly	K393	WP_012151120.1	chaperonin GroL [Rickettsia parkeri]	1462.69	1151.09	870.41	468.298	523.787	181.675	667.558	731.485	230.52	0.336882	0.467702
FEPNLRSVKFTSDITAGEYR	[9] GlyGly	K37	WP_004996729.1	50S ribosomal protein L28 [Rickettsia parkeri str. Portsmouth]	89998	96542	233171	47221.9	54806.4	107219	130481	133704	261395	0.498552	1.25224
KCELTGVGVLYGNNVSHSQRKTR	[1] GlyGly	K4	WP_004996729.1	50S ribosomal protein L28 [Rickettsia parkeri str. Portsmouth]	5007.89	4111.7	4867.71	3244.39	1580.96	3828.26	3443.2	3532.19	1387.05	0.618676	0.597859
EFIHSIMLFLDK	[12] GlyGly	K329	WP_014410716.1	ribonucleotide-diphosphate reductase subunit alpha [Rickettsia parkeri str. Portsmouth]	5023.78	4365.91	3748.92	11629.5	6975.01	7581.36	2591.29	2391.79	3763.19	1.99305	0.665693
EKIDNLGKFYATGK	[2] GlyGly|[8] GlyGly|[14] GlyGly	K28,K34, K40	WP_014410469.1	30S ribosomal protein S9 [Rickettsia parkeri str. Portsmouth]	7595.49	13843	9762.13	12534.4	15588.9	6549.17	9914.52	14252.8	3530.39	1.11128	0.887731
IIDRSIEKDGK	[8] GlyGly|[11] GlyGly	K43,K46	WP_014410360.1	50S ribosomal protein L19 [Rickettsia parkeri]	14330.3	12572	16974.7	6522.93	5070.38	7053.75	9199.49	9128.23	15398.1	0.424985	0.768645
VKFVADLNDGQDPKK	[2] GlyGly	K324	WP_014410468.1	outer membrane assembly protein BamB [Rickettsia parkeri str. Portsmouth]	40.7323	102.232	0	1568.86	900.033	1865.91	500.802	434.847	167.507	30.3209	7.71628
INSTEEQQAVNNLVK	[15] GlyGly	K118	WP_010977292.1	Putative transcriptional regulator [Rickettsia parkeri str. Portsmouth]	5.68131	15.0837	0	14.3194	11.0274	0	8437.51	9653.08	503.886	1.22065	895.471
DKVNNAEIKR	[9] GlyGly	K337	WP_014410485.1	hypothetical protein MC1_01895 [Rickettsia parkeri str. Portsmouth]	12629.9	9460.54	75758.5	6941.46	7188.58	36488.5	6921.09	6877.28	36531.3	0.517314	0.514361
FFYKNNR	[4] GlyGly	K10	WP_014410738.1	hypothetical protein MC1_03875 [Rickettsia parkeri str. Portsmouth]	19590.8	12452.5	23921.7	9882.7	15456.2	22052.3	11477.4	14540.6	13400.6	0.846802	0.704345

### Sheet: Exp. 1 Vero host cell
				Abundance values:
Peptide	[GlyGLy position] within peptide	Protein ID	Protein name	WT			pkmt1::tn			pkmt2::tn			Mean ratio mutant/WT
				Run 1	Run 2	Run 3	Run 1	Run 2	Run 3	Run 1	Run 2	Run 3	pkmt1::tn	pkmt2::tn
EAQVKAAEVEGEQVDNK	[17] GlyGly	XP_008016325.1	PREDICTED: LETM1 and EF-hand domain-containing protein 1_ mitochondrial isoform X4 [Chlorocebus sabaeus]	21.8062	39080.9	42346.2	32754.6	19958.3	21277.2	4157.97	2011.88	2178.11	0.908423	0.102493
EAQVKAAEVEGEQVDNK	[5] GlyGly	XP_008016325.1	PREDICTED: LETM1 and EF-hand domain-containing protein 1_ mitochondrial isoform X4 [Chlorocebus sabaeus]	21.8062	39080.9	42346.2	32754.6	19958.3	21277.2	4157.97	2011.88	2178.11	0.908423	0.102493
TVIIEQSWGSPK	[12] GlyGly	XP_007963934.1	PREDICTED: LOW QUALITY PROTEIN: 60 kDa heat shock protein_ mitochondrial [Chlorocebus sabaeus]	21432.9	10371	10521.9	7471.92	7805.46	7494.33	7375.66	6043.77	6661.85	0.538009	0.474445
EIGNIISDAMK	[11] GlyGly	XP_007963934.1	PREDICTED: LOW QUALITY PROTEIN: 60 kDa heat shock protein_ mitochondrial [Chlorocebus sabaeus]	2046.59	1580.1	1516.65	1140.75	896.669	1047.56	576.882	747.512	634.444	0.599801	0.380849
QRGSKGGHGAASPSEK	[16] GlyGly	XP_008002709.1	PREDICTED: cytoskeleton-associated protein 4 [Chlorocebus sabaeus]	5756.66	7248.38	10167	4977.54	3906.42	3674.27	2927.49	2639.8	4124.81	0.541955	0.418266
DSLHEKFPDAGEDELLK	[6] GlyGly	XP_007988660.1	PREDICTED: ras GTPase-activating-like protein IQGAP1 [Chlorocebus sabaeus]	4969.75	63823.1	67916.6	37982.8	42770.4	46324.8	27068.5	22926.6	22643.1	0.929547	0.531332
KEVAGAKPHISAAEGK	[1] GlyGly	XP_007969867.1	PREDICTED: mitochondrial inner membrane protein [Chlorocebus sabaeus]	4536.71	1677.46	2120.95	4882.31	2732.76	3773.7	4091.36	3188.66	3443.38	1.36636	1.28653
GTKNRPGSALEK	[3] GlyGly	XP_007982327.1	PREDICTED: cytochrome b-c1 complex subunit 1_ mitochondrial [Chlorocebus sabaeus]	5081.24	1819.25	1892.05	2318.91	2002.5	1917.92	2590.78	2649.64	3928.64	0.709617	1.04282
ENKITITNDK	[10] GlyGly	XP_008019453.1	PREDICTED: heat shock cognate 71 kDa protein isoform X1 [Chlorocebus sabaeus]	9732.91	7122.31	8414.3	9016.1	10481.7	8865.72	11026.4	8916.38	11677.1	1.12244	1.2513
TITLEVEPSDTIENVK	[16] GlyGly	XP_007994006.1	PREDICTED: ubiquitin-60S ribosomal protein L40 isoform X1 [Chlorocebus sabaeus]	11737.5	9058.96	10789.6	17107.8	11192.2	14209	13108.7	14287.1	14037.6	1.34582	1.31176
TLSDYNIQKESTLHLVLR	[9] GlyGly	XP_007994006.1	PREDICTED: ubiquitin-60S ribosomal protein L40 isoform X1 [Chlorocebus sabaeus]	7481.51	6079.23	4927.92	7973.11	5665.92	5509.29	6324.11	10094.5	7402.5	1.03568	1.28842
TLTGKTITLEVEPSDTIENVK	[5] GlyGly	XP_007994006.1	PREDICTED: ubiquitin-60S ribosomal protein L40 isoform X1 [Chlorocebus sabaeus]	779.528	1059.2	1209.63	1874.85	1422.33	1366.42	2216.67	1555.74	1632.5	1.52987	1.77305
AFVDFLNDEIKEERK	[11] GlyGly	XP_008008206.1	PREDICTED: complement component 1 Q subcomponent-binding protein_ mitochondrial [Chlorocebus sabaeus]	5135.66	2127.9	1568.1	2575.25	4612.66	3701.21	7224.58	5800.95	6722.19	1.23297	2.23601
NEKGEIEQERIDK	[13] GlyGly	XP_008002413.1	PREDICTED: plasma membrane calcium-transporting ATPase 1 isoform X1 [Chlorocebus sabaeus]	5051.43	3927.75	3074.24	4006.11	3948.3	2924.65	6530.71	7776.12	7472.1	0.902571	1.80687
ENKITITNDK	[10] GlyGly	XP_007985157.1	PREDICTED: heat shock-related 70 kDa protein 2 [Chlorocebus sabaeus]	9732.91	7122.31	8414.3	9016.1	10481.7	8865.72	11026.4	8916.38	11677.1	1.12244	1.2513
YKFYSVNVDYDKLK	[14] GlyGly	XP_007980235.1	PREDICTED: NADH dehydrogenase [ubiquinone] 1 alpha subcomplex subunit 4 [Chlorocebus sabaeus]	33844.3	138514	135034	78996	81870.8	82495.8	66711.1	62558.2	68046.1	0.7917	0.641901
DLSSEELAAFQK	[12] GlyGly	XP_007972970.1	PREDICTED: 39S ribosomal protein L11_ mitochondrial [Chlorocebus sabaeus]	389.556	1728.18	1968.12	1479.95	1142.18	1381.77	936.814	865.875	1026.28	0.979944	0.69238
ETVKEYNTENKGIGSDF	[4] GlyGly	XP_008002537.1	PREDICTED: inhibitor of nuclear factor kappa-B kinase-interacting protein isoform X1 [Chlorocebus sabaeus]	12.7268	184.635	173.222	248.633	57.7154	131.672	140.063	157.034	155.864	1.18197	1.22229
AVNQDKKNMLFSGTNIASGK	[6] GlyGly	XP_008008087.1	PREDICTED: sarcoplasmic/endoplasmic reticulum calcium ATPase 3 isoform X1 [Chlorocebus sabaeus]	1087.04	865.225	665.763	347.05	166.522	245.7	702.488	629.11	711.795	0.290017	0.780509
QLQDAAAK	[8] GlyGly	XP_007988509.1	PREDICTED: 28S ribosomal protein S11_ mitochondrial [Chlorocebus sabaeus]	2347.96	5231.69	7961.49	2316.9	2751.04	1142.24	2828.6	3827.11	4571.84	0.399596	0.722441
GEAPFAQRIHPTREK	[15] GlyGly	XP_007988871.1	PREDICTED: cytochrome c oxidase assembly factor 3 homolog_ mitochondrial [Chlorocebus sabaeus]	794.351	817.273	827.732	550.814	613.469	466.145	708.093	573.941	601.215	0.668385	0.772027
KEAGGGGVGGPGAKSAAQAAAQTNSNAAGK	[1] GlyGly|[14] GlyGly	XP_007976546.1	PREDICTED: plasminogen activator inhibitor 1 RNA-binding protein isoform X3 [Chlorocebus sabaeus]	1785.92	249.822	230.873	259.05	88.6568	164.814	245.966	184.672	133.287	0.226117	0.248796

### Sheet: Exp. 2 Vero host cell
				Abundance values:
Peptide	[GlyGLy position] within peptide	Protein ID	Protein name	WT			pkmt1::tn			pkmt2::tn			Mean ratio mutant/WT
				Run 1	Run 2	Run 3	Run 1	Run 2	Run 3	Run 1	Run 2	Run 3	pkmt1::tn	pkmt2::tn
EAGIEPGPDTYLALLNAYAEK	[21] GlyGly	gi|635081068|ref|XP_007968976.1|	PREDICTED: leucine-rich PPR motif-containing protein_ mitochondrial [Chlorocebus sabaeus]	6872.4	8621.5	14158.3	2078.42	1261.88	4111.75	457.585	512.774	1523.26	0.251315	0.0840956
CIANNQVETLEK	[12] GlyGly	gi|635081068|ref|XP_007968976.1|	PREDICTED: leucine-rich PPR motif-containing protein_ mitochondrial [Chlorocebus sabaeus]	85.3865	69.4337	64.5546	85.9969	40.5705	28.2201	92.0221	136.605	46.0871	0.705585	1.25226
VQQTVQDLFGRAPSK	[15] GlyGly	gi|635123914|ref|XP_008012753.1|	PREDICTED: stress-70 protein_ mitochondrial [Chlorocebus sabaeus]	129861	185238	942605	708519	816583	2.95005e+06	743380	801293	3.01993e+06	3.55819	3.62932
ELLARKDSETGENIR	[6] GlyGly	gi|635123914|ref|XP_008012753.1|	PREDICTED: stress-70 protein_ mitochondrial [Chlorocebus sabaeus]	3561.31	2876.57	3687.11	2077.09	1821.54	2007.32	916.609	1637.32	1289.29	0.583304	0.379578
AKVASLEESEGHKQDLK	[2] GlyGly|[13] GlyGly|[17] GlyGly	gi|635067826|ref|XP_008002709.1|	PREDICTED: cytoskeleton-associated protein 4 [Chlorocebus sabaeus]	506202	493317	734320	682120	655835	1.06177e+06	485099	560721	984822	1.38405	1.17118
LFPNMLPSTFETQSIK	[16] GlyGly	gi|635138937|ref|XP_008016325.1|	PREDICTED: LETM1 and EF-hand domain-containing protein 1_ mitochondrial isoform X4 [Chlorocebus sabaeus]	370419	284720	619121	188002	171867	347721	109688	147062	267007	0.555294	0.411028
EAQVKAAEVEGEQVDNK	[5] GlyGly	gi|635138937|ref|XP_008016325.1|	PREDICTED: LETM1 and EF-hand domain-containing protein 1_ mitochondrial isoform X4 [Chlorocebus sabaeus]	6331.42	25702.5	10286.1	29168.7	34352.5	6997.45	37812.5	40417.1	4876.43	1.66632	1.96375
EAQVKAAEVEGEQVDNK	[17] GlyGly	gi|635138937|ref|XP_008016325.1|	PREDICTED: LETM1 and EF-hand domain-containing protein 1_ mitochondrial isoform X4 [Chlorocebus sabaeus]	5546.04	22180.8	9384.51	26725	30598.5	6470.71	30418.2	33056.3	4254.7	1.719	1.82502
TITLEVEPSDTIENVK	[16] GlyGly	gi|635069125|ref|XP_008003373.1|	PREDICTED: polyubiquitin-C [Chlorocebus sabaeus]	5269.67	4647.87	9758.37	50014.1	41100.4	98767.8	62626.9	67884.6	205124	9.6505	17.0582
MQIFVKTLTGK	[6] GlyGly	gi|635069125|ref|XP_008003373.1|	PREDICTED: polyubiquitin-C [Chlorocebus sabaeus]	1810.07	1898.04	4402.48	26922.6	19088.2	82125.3	4734.94	4661.56	27619.8	15.7986	4.56395
TLTGKTITLEVEPSDTIENVK	[5] GlyGly	gi|635069125|ref|XP_008003373.1|	PREDICTED: polyubiquitin-C [Chlorocebus sabaeus]	1144.76	2691.4	5099.66	25751.5	20019.4	26553.9	12655	16229.3	33742	8.0938	7.00845
LIFAGKQLEDGR	[6] GlyGly	gi|635069125|ref|XP_008003373.1|	PREDICTED: polyubiquitin-C [Chlorocebus sabaeus]	16.3251	15.8817	289.857	3214.09	3173.26	14758.6	1028.82	991.697	5210.2	65.6577	22.4512
TITLEVEPSDTIENVKAK	[16] GlyGly	gi|635069125|ref|XP_008003373.1|	PREDICTED: polyubiquitin-C [Chlorocebus sabaeus]	399.062	632.401	259.754	2224.56	1640.74	2474.42	726.028	713.737	1597.23	4.90988	2.35204
IQDKEGIPPDQQR	[4] GlyGly	gi|635069125|ref|XP_008003373.1|	PREDICTED: polyubiquitin-C [Chlorocebus sabaeus]	1	1	1	3.1105	0	285.029	0	0	111.014	96.0466	37.0046
DATSKVALVYGQMNEPPGARAR	[5] GlyGly	gi|635066200|ref|XP_008001891.1|	PREDICTED: ATP synthase subunit beta_ mitochondrial [Chlorocebus sabaeus]	34471.5	16457.9	107110	12579.8	17712.7	52322.3	34855.7	36312.8	106976	0.522748	1.12721
LIGDAAKNQLTSNPENTVFDAK	[7] GlyGly	gi|635071220|ref|XP_008004447.1|	PREDICTED: 78 kDa glucose-regulated protein [Chlorocebus sabaeus]	13395.7	6617.41	12641.5	5022.08	6250.45	7764	13203	14427.6	14781.1	0.582966	1.2988
DVRKDNRAVQK	[4] GlyGly	gi|635071220|ref|XP_008004447.1|	PREDICTED: 78 kDa glucose-regulated protein [Chlorocebus sabaeus]	540.83	654.981	482.365	8938.37	8357.53	17948.8	4160.22	4150.7	8341.79	21.0018	9.92311
IDTRNELESYAYSLK	[15] GlyGly	gi|635071220|ref|XP_008004447.1|	PREDICTED: 78 kDa glucose-regulated protein [Chlorocebus sabaeus]	13.8209	30.9712	0	951.532	1521.02	124.768	1339.3	1433.06	0	57.986	61.8938
LTFDSSFSPNTGKK	[14] GlyGly	gi|635123619|ref|XP_008012609.1|	PREDICTED: voltage-dependent anion-selective channel protein 1 isoform X2 [Chlorocebus sabaeus]	3.45083e+06	2.17865e+06	1.08986e+07	1.41116e+06	1.90098e+06	5.95538e+06	3.29371e+06	3.54523e+06	1.07105e+07	0.560713	1.06179
TRLAVGKTGQYSGIYDCAKK	[19] GlyGly|[20] GlyGly	gi|635106200|ref|XP_007975960.1|	PREDICTED: LOW QUALITY PROTEIN: calcium-binding mitochondrial carrier protein SCaMC-1-like [Chlorocebus sabaeus]	89998	96542	233171	47221.9	54806.4	107219	130481	133704	261395	0.498552	1.25224
DGARVMAGKVEMTLEILNEK	[9] GlyGly|[20] GlyGly	gi|635055159|ref|XP_007961777.1|	PREDICTED: LOW QUALITY PROTEIN: myoferlin [Chlorocebus sabaeus]	9333.73	4680.55	1836.78	3426.98	7370.01	1686.41	14486.7	16580.4	2122.8	0.787543	2.09386
RKAVDEAADALLK	[2] GlyGly	gi|635083088|ref|XP_007969867.1|	PREDICTED: mitochondrial inner membrane protein [Chlorocebus sabaeus]	18850	18697.5	11976.3	5794.36	6780.38	3597.58	10712.7	11303.2	9208.26	0.326556	0.630488
QEQVKIESLAK	[11] GlyGly	gi|635083088|ref|XP_007969867.1|	PREDICTED: mitochondrial inner membrane protein [Chlorocebus sabaeus]	5068.33	4626.02	7508.68	3118.12	2973.7	5390.26	4347.32	3811.72	7537.96	0.667445	0.912456
DVKLPVQLQRAMAAEAEASR	[3] GlyGly	gi|635071536|ref|XP_007966394.1|	PREDICTED: erythrocyte band 7 integral membrane protein [Chlorocebus sabaeus]	2671.49	1752.53	514.953	1981.87	3046.33	1738.5	334.698	363.298	86.1869	1.37006	0.158774
YLLYGEKGTGK	[11] GlyGly	gi|635104324|ref|XP_007975020.1|	PREDICTED: 28S ribosomal protein S29_ mitochondrial isoform X1 [Chlorocebus sabaeus]	463.964	629.586	615.731	537.607	846.4	78.7944	1702.75	1946.7	480.762	0.855799	2.41634
GTKNRPGSALEK	[12] GlyGly	gi|635118578|ref|XP_007982327.1|	PREDICTED: cytochrome b-c1 complex subunit 1_ mitochondrial [Chlorocebus sabaeus]	1003.97	1045.21	1589.4	2524.05	1889.51	3760.59	1118.37	1128.33	1782.25	2.24652	1.10729
NRMQLSGEGAKTREYK	[16] GlyGly	gi|635087145|ref|XP_008008169.1|	PREDICTED: mitochondrial 2-oxoglutarate/malate carrier protein isoform X1 [Chlorocebus sabaeus]	7083.09	3957.74	1113.87	2011.36	3007.63	1051.27	2193.97	2941.3	222.345	0.499416	0.440786
DRVAKGSQGPLPFHQK	[16] GlyGly	gi|635093518|ref|XP_008011451.1|	PREDICTED: mitochondrial dicarboxylate carrier isoform X1 [Chlorocebus sabaeus]	412.313	476.768	4.54715	25.4127	12.9143	0	464.977	621.736	64.2283	0.0428893	1.28794
HQGVMVGMGQKDSYVGDEAQSKR	[11] GlyGly	gi|635027465|ref|XP_007959428.1|	PREDICTED: actin_ cytoplasmic 2-like [Chlorocebus sabaeus]	434.195	242.726	269.115	263.685	216.597	619.238	119.622	132.533	204.934	1.16224	0.483162
VKFIHDQTSPNPK	[2] GlyGly|[13] GlyGly	gi|635100851|ref|XP_007973244.1|	PREDICTED: tricarboxylate transport protein_ mitochondrial isoform X1 [Chlorocebus sabaeus]	14243.7	12313.7	36791	6251.38	5233.25	13015.2	11028.3	11241.7	25847.3	0.386748	0.759567
IIDVVYNASNNELVRTK	[17] GlyGly	gi|635108638|ref|XP_007977187.1|	PREDICTED: 40S ribosomal protein S8 isoform X1 [Chlorocebus sabaeus]	2892.53	3016.98	3488.95	2408.57	1684.72	2217.59	1877.45	1761.75	2204.21	0.67148	0.621742
KEPKSQDIYLR	[1] GlyGly|[4] GlyGly	gi|635135688|ref|XP_008014743.1|	PREDICTED: 60S ribosomal protein L18 [Chlorocebus sabaeus]	46.3123	446.53	0	474.942	741.225	0	507.709	613.354	0	2.46766	2.27469
MGKGKVAAQCSHAAVSAYK	[19] GlyGly	gi|635089568|ref|XP_008009431.1|	PREDICTED: peptidyl-tRNA hydrolase 2_ mitochondrial isoform X1 [Chlorocebus sabaeus]	2490.28	2633.47	2136.42	1459.13	855.589	540.369	742.834	840.913	821.475	0.393253	0.33129
